# Mapping Evidence Gap Between NMN and NR for Metabolic Outcomes: A Systematic Review, Transitivity Assessment, and Indirect Comparison Meta-Analysis

**DOI:** 10.64898/2026.04.07.716917

**Authors:** Alexander Tai Nguyen, Bryan Nguyen

## Abstract

**Background:** Nicotinamide mononucleotide (NMN) and nicotinamide riboside (NR) are NAD+ precursor supplements widely marketed for metabolic health benefits. Despite billions of dollars in annual sales, no head-to-head randomized controlled trial (RCT) has compared their effects on metabolic endpoints, and no systematic characterization of why reliable comparison is currently impossible has been published.

**Objective:** To characterize the structural heterogeneity of the NMN and NR trial evidence bases across population, dose, duration, and biomarker dimensions; to formally assess transitivity; and to estimate indirect NMN versus NR effects where methodologically feasible using the Bucher indirect comparison method.

**Methods:** Five databases (PubMed, Embase, Scopus, Web of Science, Cochrane CENTRAL) were searched from January 2018 to May 2025. Eligible studies were RCTs of oral NMN or NR versus placebo in adults reporting metabolic outcomes. A formal transitivity assessment was conducted comparing effect modifier distributions across NMN and NR trial arms. Random-effects pairwise meta-analyses were conducted for each precursor versus placebo, and Bucher indirect comparisons estimated NMN versus NR effects through the common placebo node. Risk of bias was assessed using RoB 2 and certainty of evidence using the GRADE/CINeMA framework.

**Results:** Fifteen studies (5 NMN, 10 NR; 740 participants) were included. The NMN and NR trial evidence bases were systematically asymmetric across every major effect modifier: NR was dosed 1.9 to 9.2 times higher than NMN on a molar basis; NMN trials were conducted predominantly in East Asian populations while NR trials were predominantly Western; and available NAD+ pharmacodynamic measures used incompatible assay matrices precluding indirect comparison. Across 14 metabolically comparable outcomes, no indirect comparison reached statistical significance and all were rated Very Low certainty by GRADE/CINeMA, consistent with the structural limitations of the evidence base. Leave-one-out sensitivity analyses showed zero pairwise significance changes and one indirect significance change (triglycerides upon exclusion of Conze 2019).

**Conclusion:** Current evidence is structurally insufficient to support reliable indirect comparison of NMN and NR for metabolic outcomes. The barriers are quantifiable and modifiable: future head-to-head trials should use equimolar dosing (approximately 1,150 mg NMN is molar-equivalent to 1,000 mg NR), harmonized whole-blood NAD+ assays reported in μmol/L, minimum 24 weeks duration, and enrollment of metabolically at-risk populations to generate interpretable comparative evidence.

**Registration:** PROSPERO 2026 CRD420261330487; registered prior to data screening.
