## Supplementary Tables, Figures, and Data for "Mapping Evidence Gap Between NMN and NR for Metabolic Outcomes: A Systematic Review, Transitivity Assessment, and Indirect Comparison Meta-Analysis": supp_table_S1_search_strategy.csv

database	records	search_query	filters	date_searched
PubMed	286	("nicotinamide mononucleotide" OR "NMN" OR "nicotinamide riboside" OR "NR"[tiab] OR "NIAGEN" OR "NAD+ precursor" OR "NAD precursor") AND ("randomized controlled trial"[pt] OR "randomized"[tiab] OR "placebo"[tiab] OR "RCT"[tiab]) AND ("insulin"[tiab] OR "glucose"[tiab] OR "HOMA"[tiab] OR "HbA1c"[tiab] OR "glycated hemoglobin"[tiab] OR "lipid"[tiab] OR "cholesterol"[tiab] OR "triglyceride"[tiab] OR…	Humans; Clinical Trial or RCT publication type	2026-03-06
Embase (Ovid)	375	1: nicotinamide mononucleotide.mp. OR NMN.ti,ab. OR beta-nicotinamide mononucleotide.mp. OR MIB-626.mp. 2: nicotinamide riboside.mp. OR NIAGEN.mp. OR NR.ti,ab. 3: NAD+ precursor*.mp. OR NAD precursor*.mp. 4: 1 OR 2 OR 3; 5: insulin.ti,ab. OR glucose.ti,ab. OR HOMA*.ti,ab. OR HbA1c.ti,ab. OR glycated hemoglobin.ti,ab. OR lipid*.ti,ab. OR cholesterol.ti,ab. OR triglyceride*.ti,ab. OR body weight.ti…	Humans; remove duplicates	2026-03-06
Scopus	398	TITLE-ABS-KEY(("nicotinamide mononucleotide" OR "NMN" OR "beta-nicotinamide mononucleotide" OR "MIB-626" OR "nicotinamide riboside" OR "NIAGEN" OR "NAD+ precursor" OR "NAD precursor") AND ("randomized" OR "randomised" OR "placebo" OR "RCT" OR "clinical trial") AND ("insulin" OR "glucose" OR "HOMA" OR "HbA1c" OR "lipid" OR "cholesterol" OR "triglyceride" OR "body weight" OR "body composition" OR "…	Article or Review; Journal source	2026-03-06
Web of Science	319	TS=(("nicotinamide mononucleotide" OR "NMN" OR "beta-nicotinamide mononucleotide" OR "MIB-626" OR "nicotinamide riboside" OR "NIAGEN" OR "NAD+ precursor" OR "NAD precursor") AND ("randomized" OR "randomised" OR "placebo" OR "RCT" OR "clinical trial") AND ("insulin" OR "glucose" OR "HOMA" OR "HbA1c" OR "lipid" OR "cholesterol" OR "triglyceride" OR "body weight" OR "body composition" OR "BMI" OR "b…	Article document type	2026-03-06
Cochrane CENTRAL	309	#1: "nicotinamide mononucleotide" OR "NMN" OR "beta-nicotinamide mononucleotide" OR "MIB-626"; #2: "nicotinamide riboside" OR "NR" OR "NIAGEN"; #3: "NAD+ precursor" OR "NAD precursor"; #4: #1 OR #2 OR #3; #5: "insulin" OR "glucose" OR "HOMA-IR" OR "HbA1c" OR "glycated hemoglobin" OR "lipid" OR "cholesterol" OR "triglyceride" OR "body weight" OR "body mass index" OR "BMI" OR "body composition" OR …	Trials	2026-03-06
TOTAL	1687
After deduplication	1125	Duplicates removed: 562 (DOI, PMID, title fuzzy matching)
