## Supplementary Tables, Figures, and Data for "Mapping Evidence Gap Between NMN and NR for Metabolic Outcomes: A Systematic Review, Transitivity Assessment, and Indirect Comparison Meta-Analysis": supp_table_S2_study_characteristics.csv

Study	Precursor	Country	Design	Population	N_randomized	N_intervention	N_control	Dose_mg_day	Duration_weeks	Age_intervention	Age_control	Pct_female	BMI_mean	Health_status	Registration	Funding	RoB_concerns
Yoshino 2021	NMN	USA	Parallel RCT	Prediabetic obese women BMI>30	25	13	12	250	10	55	57	100	35.0	Prediabetic/insulin resistant	NCT03151239	NIH NIDDK/CTSA	Small sample; clamp insulin sensitivity primary (figures only)
Huang 2022	NMN	India	Parallel RCT	Healthy adults 40-65y, BMI 18.5-35	62	31	31	300	8.6	49.9	47.8	40.3	26.2	Healthy overweight	CTRI/2020/05/025318	EffePharm Ltd provided NMN (Uthever)	Industry funding; single-centre in India
Igarashi 2022	NMN	Japan	Parallel RCT	Healthy older men 65-71y, Japan	42	10	10	250	12	71.8	71.1	0	25.0	Healthy older men	UMIN000036321	JSPS KAKENHI/Mitsubishi Corp	Supplement prep error reduced analyzable N from 21/21 to 10/10 at 12wk; underpowered
Katayoshi 2023	NMN	Japan	Parallel RCT	Healthy adults 40-59y, BMI 18.5-29.9	34	17	17	250	12	50.4	48.1	41.2	22.5	Healthy	jRCTs031200044	Mitsubishi Corp Life Sciences & Teijin	Industry-authored study
Morifuji 2024	NMN	Japan	Parallel RCT	Healthy older adults 65-75y, Japan	59	29	30	250	12	69.3	69.2	52.5	23.1	Healthy older adults	jRCTs031200381	Meiji Holdings	Industry-authored and funded
Dollerup 2018	NR	Denmark	Parallel RCT	Obese insulin-resistant men 40-70y, Denmark	40	20	20	2000	12	45.1	42.1	0	33.3	Obese insulin-resistant	NCT02303483	Novo Nordisk Foundation/Danish Council/ChromaDex	Industry-supplied; high dose 2g/day
Conze 2019	NR	Canada	Parallel RCT (4-arm)	Healthy overweight adults 40-60y, BMI 25-30, Canada	140	32	34	1000	8	50.9	50.7	57	28.0	Healthy overweight	NCT02300740	ChromaDex (funded entire trial)	Industry-funded and authored; safety primary endpoint
Elhassan 2019	NR	UK	Crossover RCT	Healthy aged men 70-80y, UK	12	12	12	1000	3	75		0	26.6	Healthy aged men	not registered	Welcome Trust/MRC/BBSRC/ChromaDex	Small n=12; 3-week duration; experimental medicine study, not powered for clinical outcomes
Remie 2020	NR	Netherlands	Crossover RCT	Healthy overweight/obese 45-65y sedentary, Netherlands	15	13	13	1000	6	59		54	30.2	Healthy overweight/obese	NCT03785899	TKI-KNAW/Stichting de Weijerhorst/NWO-VICI/ChromaDex	Small n=13; crossover; multiple outcomes without multiplicity correction
Brakedal 2022	NR	Norway	Parallel RCT	Treatment-naive PD patients, Norway	30	15	15	1000	4.3	63.9	63.7	17	NR	Parkinson's disease treatment-naive	NCT03816020	Research Council Norway/Bergen Research Foundation/ChromaDex	No metabolic outcomes; 30-day duration; PD population; patent by investigators
Ahmadi 2023	NR	USA	Crossover RCT (3-arm)	CKD moderate-severe eGFR<60, USA	25	25	25	1000	6	61		40	27.7	CKD (eGFR ~37)	NCT03579693	NIH NIDDK/Dialysis Clinics/ChromaDex	Small n=25; only 1-wk washout; CKD specific population; limited metabolic outcomes
Norheim 2024	NR	Denmark	Parallel RCT	COPD patients, Denmark	40	20	20	2000	6	72.2	71.7	62.5	26.9	COPD (ex-smokers)	NCT04990869	Novo Nordisk Foundation/Nordea/Lundbeck/Elysium Health	Focus on airway inflammation not metabolic outcomes; Elysium involvement
Orr 2024	NR	USA	Parallel RCT	MCI elderly ≥65y, 85% Hispanic, USA	22	10	10	1000	10	77.1	75.2	65	NR	MCI (mild cognitive impairment)	NCT02942888	NIH grants	Very small n=10/group; pilot; MCI not metabolic population; metabolic data only in supplements
Lin 2025	NR	USA	Parallel RCT (3-arm)	Hypertensive sedentary ≥55y, USA	54	15	16	1000	6	67.5	68.3	60.8	31.5	Hypertension	NCT04112043	NIH NIA R21	No placebo-only arm; 3 arms: NR+Ex, PL+Ex, NR alone; pilot
Bandi 2025	NR	India	Parallel RCT (4-arm)	Healthy aging adults 55-70y, BMI 24-30, India	140	34	34	500	8.6	60.1	61.0	41	26.9	Healthy aging	CTRI/2023/10/058217	Laila Nutra Pvt Ltd	Industry-funded to test their herbal product; NR is active control not primary focus; 500mg dose; India
