## Supplementary Tables, Figures, and Data for "Mapping Evidence Gap Between NMN and NR for Metabolic Outcomes: A Systematic Review, Transitivity Assessment, and Indirect Comparison Meta-Analysis": supp_table_S3_full_extraction.csv

Study	Precursor	Outcome	N_treatment	N_control	Treatment_mean	Treatment_SD	Control_mean	Control_SD	MD	SE_MD	Unit	Design	Original_dispersion	Original_unit	Notes
Bandi 2025	NR	IL-6	34	34	4.3	2.3	5.1	2.4	-0.8	0.5701	pg/mL	Parallel RCT (4-arm)	SD	pg/mL	NS vs placebo; sig within NR group
Bandi 2025	NR	NAD+	34	34	31.9	6.5	25.8	7.1	6.1	1.6508	uM	Parallel RCT (4-arm)	SD	uM
Conze 2019	NR	ALT	32	34	21.2	8.9	24.7	11.9	-3.5	2.5994	U/L	Parallel RCT (4-arm)	SD	U/L
Conze 2019	NR	AST	32	34	20.8	5.5	22.2	6.6	-1.4	1.5004	U/L	Parallel RCT (4-arm)	SD	U/L
Conze 2019	NR	HDL	32	34	54.9114	17.4015	57.2316	13.5345	-2.3202	3.8246	mg/dL	Parallel RCT (4-arm)	SD	mmol/L
Conze 2019	NR	LDL	32	34	121.8105	31.3227	130.3179	22.8153	-8.5074	6.7164	mg/dL	Parallel RCT (4-arm)	SD	mmol/L
Conze 2019	NR	TC	32	34	200.6973	35.5764	214.6185	29.7759	-13.9212	8.0574	mg/dL	Parallel RCT (4-arm)	SD	mmol/L	NR 1000mg vs placebo
Conze 2019	NR	TG	32	34	122.2266	61.1133	138.1692	84.1415	-15.9426	18.1986	mg/dL	Parallel RCT (4-arm)	SD	mmol/L
Dollerup 2018	NR	ALT	20	20	29.6000	16.0997	32.0000	15.2053	-2.4000	4.9518	U/L	Parallel RCT	SEM	U/L
Dollerup 2018	NR	BMI	20	20	32.4000	3.5777	33.3000	4.4721	-0.9000	1.2806	kg/m2	Parallel RCT	SEM	kg/m2	Baseline values; no post-treatment BMI in paper
Dollerup 2018	NR	FBG	20	20	100.9008	8.0579	104.5044	8.0579	-3.6036	2.5481	mg/dL	Parallel RCT	SEM	mmol/L	Need ×18.018 for mg/dL
Dollerup 2018	NR	HDL	20	20	46.4040	17.2937	50.2710	17.2937	-3.8670	5.4688	mg/dL	Parallel RCT	SEM	mmol/L
Dollerup 2018	NR	HOMA-IR	20	20	2.3617	0.8944	2.5537	1.3416	-0.1920	0.3606		Parallel RCT	SEM		Derived from glucose×insulin/22.5
Dollerup 2018	NR	HbA1c	20	20	5.6000	0.4472	5.8000	0.4472	-0.2000	0.1414	%	Parallel RCT	SEM	%	From Table 3
Dollerup 2018	NR	LDL	20	20	127.6110	34.5875	127.6110	34.5875	0.0000	10.9375	mg/dL	Parallel RCT	SEM	mmol/L
Dollerup 2018	NR	TC	20	20	204.9510	34.5875	204.9510	34.5875	0.0000	10.9375	mg/dL	Parallel RCT	SEM	mmol/L
Dollerup 2018	NR	TG	20	20	159.4260	79.2194	132.8550	39.6097	26.5710	19.8049	mg/dL	Parallel RCT	SEM	mmol/L	TG sig increased in NR group
Dollerup 2018	NR	fasting_insulin	20	20	9.4888	3.6060	9.9064	3.6060	-0.4176	1.1403	uU/mL	Parallel RCT	SEM	pmol/L	Need /6.945 for uU/mL
Huang 2022	NMN	ALT	31	31	17.20	6.58	19.45	8.77	-2.25	1.9692	U/L	Parallel RCT	SD	U/L	CORRECTED: Paper Table 11 Day 60 values
Huang 2022	NMN	AST	31	31	18.31	4.09	18.97	4.11	-0.66	1.0414	U/L	Parallel RCT	SD	U/L	CORRECTED: Paper Table 11 Day 60 values
Huang 2022	NMN	DBP	31	31	76.81	8.30	77.84	9.01	-1.03	2.2002	mmHg	Parallel RCT	SD	mmHg	CORRECTED: Paper Table 5 Day 60 values
Huang 2022	NMN	FBG	31	31	91.53	21.41	108.48	47.12	-16.95	9.2957	mg/dL	Parallel RCT	SD	mg/dL	CORRECTED: Paper Table 7 Day 60 values
Huang 2022	NMN	HOMA-IR	31	31	1.79	0.94	2.39	2.08	-0.6	0.41		Parallel RCT	SD		CORRECTED: Paper Table 6 Day 60 endpoint values (not change-from-baseline). Baseline HOMA-IR was balanced between groups (1.78 vs 1.83; p = 0.85); endpoint comparison is therefore valid
Huang 2022	NMN	LDL	31	31	114.45	30.75	119.42	37.76	-4.97	8.7462	mg/dL	Parallel RCT	SD	mg/dL	CORRECTED: Paper Table 13 Day 60 values
Huang 2022	NMN	NAD+	31	31	9.07	5.65	8.14	4.86	0.93	1.3385	pmol/mL	Parallel RCT	SD	pmol/mL	CORRECTED: Paper Table 2 Day 60 blood cellular NAD+/NADH. Unit was pmol/mL not ng/mL. Between-group change from baseline p=0.40 (NS). INCOMPATIBLE UNIT with Bandi (uM) — cannot be pooled for indirect comparison
Huang 2022	NMN	SBP	31	31	124.19	12.03	126.26	13.51	-2.07	3.249	mmHg	Parallel RCT	SD	mmHg	CORRECTED: Paper Table 5 Day 60 values
Huang 2022	NMN	TC	31	31	172.86	31.89	179.79	39.40	-6.93	9.1039	mg/dL	Parallel RCT	SD	mg/dL	CORRECTED: Paper Table 13 Day 60 values
Huang 2022	NMN	TG	31	31	132.48	60.41	167.91	198.89	-35.43	37.3331	mg/dL	Parallel RCT	SD	mg/dL	CORRECTED: Paper Table 13 Day 60 values
Huang 2022	NMN	fasting_insulin	31	31	14.06	7.52	19.08	18.09	-5.02	3.5186	uU/mL	Parallel RCT	SD	uU/mL	CORRECTED: Paper Table 8 Day 60 values
Katayoshi 2023	NMN	ALT	17	17	17.4000	8.3000	22.4000	9.8000	-5.0000	3.1148	U/L	Parallel RCT	SD	U/L
Katayoshi 2023	NMN	AST	17	17	20.8000	5.4000	23.1000	6.1000	-2.3000	1.9759	U/L	Parallel RCT	SD	U/L
Katayoshi 2023	NMN	BMI	17	17	21.9000	4.3000	21.5000	2.2000	0.4000	1.1715	kg/m2	Parallel RCT	SD	kg/m2
Katayoshi 2023	NMN	DBP	17	17	70.8000	15.5000	79.4000	10.3000	-8.6000	4.5136	mmHg	Parallel RCT	SD	mmHg
Katayoshi 2023	NMN	FBG	17	17	89.0000	5.6000	89.9000	6.5000	-0.9000	2.0809	mg/dL	Parallel RCT	SD	mg/dL
Katayoshi 2023	NMN	HDL	17	17	73.5000	16.2000	74.2000	16.9000	-0.7000	5.6779	mg/dL	Parallel RCT	SD	mg/dL
Katayoshi 2023	NMN	LDL	17	17	120.3000	24.9000	121.3000	47.6000	-1.0000	13.0289	mg/dL	Parallel RCT	SD	mg/dL
Katayoshi 2023	NMN	SBP	17	17	119.2000	18.2000	127.1000	13.0000	-7.9000	5.4246	mmHg	Parallel RCT	SD	mmHg
Katayoshi 2023	NMN	TG	17	17	70.6000	42.1000	83.1000	46.6000	-12.5000	15.2315	mg/dL	Parallel RCT	SD	mg/dL
Katayoshi 2023	NMN	body_weight	17	17	61.9000	18.6000	57.6000	7.8000	4.3000	4.8918	kg	Parallel RCT	SD	kg
Morifuji 2024	NMN	ALT	30	29	18.4000	5.6000	16.4000	5.3000	2.0000	1.4191	U/L	Parallel RCT	SD	U/L
Morifuji 2024	NMN	AST	30	29	23.3000	5.1000	22.1000	5.0000	1.2000	1.3149	U/L	Parallel RCT	SD	U/L
Morifuji 2024	NMN	BMI	30	29	22.2000	2.7000	22.6000	3.7000	-0.4000	0.8456	kg/m2	Parallel RCT	SD	kg/m2
Morifuji 2024	NMN	DBP	30	29	74.0000	11.0000	77.0000	13.0000	-3.0000	3.1402	mmHg	Parallel RCT	SD	mmHg
Morifuji 2024	NMN	FBG	30	29	96.3963	7.2072	93.5134	6.4865	2.8829	1.7839	mg/dL	Parallel RCT	SD	mmol/L	Need ×18.018 for mg/dL
Morifuji 2024	NMN	HDL	30	29	66.5124	14.6946	64.9656	20.1084	1.5468	4.5979	mg/dL	Parallel RCT	SD	mmol/L
Morifuji 2024	NMN	HbA1c	30	29	5.4600	0.2700	5.4700	0.3000	-0.0100	0.0744	%	Parallel RCT	SD	%	From Table 6
Morifuji 2024	NMN	LDL	30	29	124.1307	29.3892	123.3573	27.4557	0.7734	7.4017	mg/dL	Parallel RCT	SD	mmol/L
Morifuji 2024	NMN	SBP	30	29	122.0000	15.0000	124.0000	19.0000	-2.0000	4.4663	mmHg	Parallel RCT	SD	mmHg
Morifuji 2024	NMN	TC	30	29	218.8722	38.6700	220.0323	34.0296	-1.1601	9.4751	mg/dL	Parallel RCT	SD	mmol/L
Morifuji 2024	NMN	TG	30	29	92.1128	48.7135	111.5982	65.5418	-19.4854	15.0741	mg/dL	Parallel RCT	SD	mmol/L
Morifuji 2024	NMN	body_weight	30	29	58.2000	10.6000	59.4000	11.9000	-1.2000	2.9374	kg	Parallel RCT	SD	kg
Morifuji 2024	NMN	fat_mass	30	29	16.6000	5.0000	17.1000	6.4000	-0.5000	1.4986	kg	Parallel RCT	SD	kg
Morifuji 2024	NMN	skeletal_muscle	30	29	22.3000	4.7000	22.7000	4.9000	-0.4000	1.2507	kg	Parallel RCT	SD	kg
Remie 2020	NR	DBP	13	13	77.9	7.2111	77.1	6.49	0.8	2.6907	mmHg	Crossover RCT	SEM	mmHg	36h ambulatory
Remie 2020	NR	FBG	13	13	98.0179	8.4454	98.7386	9.0951	-0.7207	3.4423	mg/dL	Crossover RCT	SEM	mmol/L	Crossover end-of-period values
Remie 2020	NR	FFM_pct	13	13	62.65	8.9778	61.32	9.3023	1.33	3.5856	%	Crossover RCT	SEM	%	Significant increase
Remie 2020	NR	HDL	13	13	51.0444	12.5484	51.0444	16.7312	0.0	5.8005	mg/dL	Crossover RCT	SEM	mmol/L
Remie 2020	NR	LDL	12	13	130.3179	22.7727	132.2514	25.0968	-1.9335	9.613	mg/dL	Crossover RCT	SEM	mmol/L	n=12 for LDL
Remie 2020	NR	SBP	13	13	126.6	11.5378	124.6	8.6533	2.0	4.0	mmHg	Crossover RCT	SEM	mmHg	36h ambulatory
Remie 2020	NR	TC	13	13	214.6185	48.7993	214.2318	41.828	0.3867	17.826	mg/dL	Crossover RCT	SEM	mmol/L
Remie 2020	NR	TG	13	13	144.3691	121.3506	139.0549	111.7703	5.3142	45.7574	mg/dL	Crossover RCT	SEM	mmol/L
Remie 2020	NR	body_fat_pct	13	13	37.35	8.9778	38.68	9.3023	-1.33	3.5856	%	Crossover RCT	SEM	%	Significant decrease
Remie 2020	NR	body_weight	13	13	85.2	3.8	85.5	3.8	-0.3	1.4905	kg	Crossover RCT	SD	kg	Body weight reported as SD
Remie 2020	NR	sleeping_metabolic_rate	13	13	6.68	1.0817	6.49	1.1177	0.19	0.4314	MJ/day	Crossover RCT	SEM	MJ/day
Yoshino 2021	NMN	BMI	13	12	33.8000	5.4083	33.3000	3.1177	0.5000	1.7493	kg/m2	Parallel RCT	SEM	kg/m2
Yoshino 2021	NMN	DBP	13	12	75.0000	10.8167	77.0000	10.3923	-2.0000	4.2426	mmHg	Parallel RCT	SEM	mmHg
Yoshino 2021	NMN	FBG	13	12	100.9008	12.9930	100.9008	12.4832	0.0000	5.0963	mg/dL	Parallel RCT	SEM	mmol/L	Need ×18.018 for mg/dL
Yoshino 2021	NMN	HDL	13	12	50.2710	13.9427	51.8178	9.3770	-1.5468	4.7203	mg/dL	Parallel RCT	SEM	mmol/L
Yoshino 2021	NMN	HbA1c	13	12	5.5000	0.3606	5.5000	0.3464	0.0000	0.1414	%	Parallel RCT	SEM	%	From Table 1 After
Yoshino 2021	NMN	SBP	13	12	125.0000	18.0278	131.0000	13.8564	-6.0000	6.4031	mmHg	Parallel RCT	SEM	mmHg
Yoshino 2021	NMN	TG	13	12	111.5982	57.4819	131.0836	70.5676	-19.4854	25.8679	mg/dL	Parallel RCT	SEM	mmol/L
Yoshino 2021	NMN	body_weight	13	12	89.0000	14.4222	87.0000	10.3923	2.0000	5.0000	kg	Parallel RCT	SEM	kg
Yoshino 2021	NMN	fasting_insulin	13	12	15.8000	9.7350	17.2000	8.6603	-1.4000	3.6797	uU/mL	Parallel RCT	SEM	uU/mL
