## Supplementary Tables, Figures, and Data for "Mapping Evidence Gap Between NMN and NR for Metabolic Outcomes: A Systematic Review, Transitivity Assessment, and Indirect Comparison Meta-Analysis": supp_table_S4_rob2_detailed.csv

Study	D1_Randomization	D1_Justification	D2_Deviations	D2_Justification	D3_Missing_data	D3_Justification	D4_Measurement	D4_Justification	D5_Reporting	D5_Justification	Overall
Yoshino 2021	Some concerns	No explicit detail on sequence generation or allocation concealment in text	Low	DB-PC with matching placebo; all 25 completed; analysis consistent with assignment	Low	25/25 analyzed; no missing data	Low	DB; all metabolic outcomes objective lab measures	Some concerns	Pre-registered NCT03151239, but metabolic outcomes are secondary; Yoshino holds NMN patent; Imai SAB Metro Biotech	Some concerns
Huang 2022	Some concerns	Randomized 1:1, but post-unblinding exclusion of 4 placebo subjects to equalize groups is non-standard	Low	DB-PC with matching capsules; no protocol deviations	Some concerns	66 randomized -> 62 analyzed; post-unblinding exclusion of 4 subjects is methodologically problematic	Low	DB; all outcomes objective lab measures	Some concerns	Registered CTRI; HOMA-IR exploratory; industry-funded by EffePharm (NMN manufacturer)	Some concerns
Igarashi 2022	Low	Independent third-party allocation (C&C Inc.); sealed randomization code; no baseline differences	Some concerns	DB-PC but supplement preparation error meant some participants received incorrect supplements	High	42 randomized but only 10/10 analyzed at 12wk - 52% attrition from supplement error	Some concerns	DB; objective lab outcomes; but most metabolic data only in supplementary tables	Some concerns	Registered UMIN; metabolic outcomes secondary/exploratory; industry-supplied NMN (Mitsubishi); data relegated to supplements	High
Katayoshi 2023	Low	Block random allocation by independent controller (Orthomedico Inc.); allocation concealed until unblinding	Low	DB; indistinguishable capsules; 34/36 analyzed; consistent with assignment	Low	36 enrolled, 34 analyzed (5.6% attrition); 2 excluded per pre-specified criteria	Low	DB; objective blood biomarkers analyzed by outsourced lab (BML)	Some concerns	Registered jRCTs; all authors are Mitsubishi/Teijin employees (manufacturers); NAD+ below LOQ buried	Some concerns
Morifuji 2024	Some concerns	Described as randomized DB-PC but specific sequence generation and allocation concealment not detailed	Low	DB-PC with matching placebo; 59/59 analyzed; no deviations	Low	59/59 analyzed; zero attrition; complete data	Low	DB; all outcomes objective lab measures incl DXA	Some concerns	Registered jRCTs; all authors Meiji Holdings employees (NMN manufacturer and funder)	Some concerns
Dollerup 2018	Low	Aarhus University Hospital Pharmacy managed randomization/blinding/packaging - gold standard	Low	DB; identical capsules; all 40 completed; no deviations	Low	40/40 completed; zero attrition	Low	DB; objective outcomes (clamp/OGTT/DXA/labs); same procedures throughout	Some concerns	Pre-registered NCT02303483; 2019b is secondary publication; ChromaDex supplied; Brenner adviser/stockholder	Some concerns
Conze 2019	Some concerns	Randomized 4-arm registered but specific sequence generation/allocation concealment not detailed	Low	DB; identical NIAGEN and placebo capsules; 133/140 completed (95%)	Low	140 randomized 133 completed; 7 dropouts balanced across arms	Low	DB; objective safety/metabolic lab measures	Some concerns	Pre-registered NCT; ChromaDex funded entire trial; 2 authors employees; Brenner adviser/stockholder; metabolic outcomes secondary	Some concerns
Elhassan 2019	Some concerns	Crossover RCT DB but NOT registered; no details on sequence generation or allocation concealment	Some concerns	DB crossover; all 12 completed; but carry-over effects noted for some cytokines suggesting insufficient 21d washout	Low	12/12 completed both phases; no missing data	Some concerns	DB; objective labs; but metabolic data only in Supp Table S1 with main text stating "no changes" narratively	High	NOT pre-registered; no protocol to verify pre-specified outcomes; metabolic data relegated to supplements; Brenner has financial interests	High
Remie 2020	Low	Computer-generated random numbers; clearly described; registered NCT03785899	Low	DB crossover; 4-7wk washout adequate; no deviations	Some concerns	15 randomized, 13 completed (87%); 2 dropouts in small crossover could affect precision	Low	DB; objective outcomes (lab/DXA/clamp); same procedures each phase	Some concerns	Pre-registered; authors acknowledge multiple testing without correction and "false positives possible"	Some concerns
Brakedal 2022	Low	Block randomization (block size 6) via eCRF; independent third party managed allocation/packing	Low	DB; identical capsules; all 30 completed the 30d intervention	Low	30/30 completed; zero attrition	Low	DB; objective neuroimaging and clinical scales by blinded personnel	Some concerns	Pre-registered NCT; but Tzoulis/Dolle filed patent on NR in PD; post-hoc responder analyses	Some concerns
Ahmadi 2023	Some concerns	3-arm crossover registered NCT03579693 but specific randomization method not described	Some concerns	DB crossover; all 25 completed; but 1-week washout is pharmacokinetically short for 6-week treatment periods	Low	25/25 completed all 3 phases; no missing data	Some concerns	DB; objective outcomes; but most results as P-values only without means±SD	Some concerns	Pre-registered; primary outcome negative; limited metabolic data across two publications (2023/2025)	Some concerns
Norheim 2024	Low	Permuted block randomization (block 4) stratified by CAT score; adequate	Low	DB; matching capsules; 37/40 analyzed; no deviations	Low	40 randomized, 37 analyzed (92.5%); balanced dropout reasons	Low	DB; objective outcomes; LS means from mixed models - valid method	Some concerns	Pre-registered NCT; Elysium Health provided capsules/funded; 2 employees co-authored	Some concerns
Orr 2024	Some concerns	Registered NCT02942888 but no randomization details; very small n=10/group	Low	DB with dose escalation (250->1000mg) pre-specified and uniform	Some concerns	22 randomized, 20 analyzed; 2 dropouts (9%) in very small pilot	Some concerns	DB; objective labs; but metabolic data only in supplements dismissed as "no meaningful differences"	Some concerns	Pre-registered; Brenner co-author, inventor, adviser, stockholder ChromaDex - substantial personal COI	Some concerns
Lin 2025	Some concerns	3-arm parallel registered NCT04112043 but sequence generation/concealment not described; no placebo-only arm	Low	DB; 90% supplement adherence; 93% exercise adherence; no deviations	Low	54 randomized, 49 completed (91%); balanced attrition	Low	DB; 24h ambulatory BP monitoring - validated objective measure	Some concerns	Pre-registered; NIH-funded; but pilot with no placebo-only arm complicates NMA extraction	Some concerns
Bandi 2025	Low	SAS PROC PLAN block randomization; independent statistician; adequate concealment	Low	DB; identical capsules across 4 arms; blinded until database lock	Some concerns	140 randomized, 137 PP analyzed; per-protocol only with no ITT reported	Low	DB; objective outcomes (NAD+ HPLC; cytokines ELISA; clinical measures)	Some concerns	Registered CTRI; funded by Laila Nutra (LN22199 manufacturer); NR is comparator not primary interest	Some concerns
