## Supplementary Tables, Figures, and Data for "Mapping Evidence Gap Between NMN and NR for Metabolic Outcomes: A Systematic Review, Transitivity Assessment, and Indirect Comparison Meta-Analysis": supp_table_S5_pairwise_all.csv

outcome	precursor	comparison	k	MD_random	lower_CI	upper_CI	p_random	I2_pct	tau2	MD_fixed	lower_fixed	upper_fixed	p_fixed	note
ALT	NMN	NMN vs Placebo	3	-1.133	-5.1349	2.869	0.579	65.8	8.0335	-0.1195	-2.2361	1.9971	0.9119
ALT	NR	NR vs Placebo	2	-3.2624	-7.7734	1.2487	0.1563	0.0	0.0	-3.2624	-7.7734	1.2487	0.1563
AST	NMN	NMN vs Placebo	3	-0.303	-1.9856	1.3795	0.7241	18.2	0.426	-0.2867	-1.7655	1.1921	0.704
AST	NR	NR vs Placebo	1	-1.4	-4.3408	1.5408	0.3508	0.0	0.0	-1.4	-4.3408	1.5408	0.3508	[k=1: single study, no meta-analysis]
BMI	NMN	NMN vs Placebo	3	-0.0426	-1.2938	1.2086	0.9468	0.0	0.0	-0.0426	-1.2938	1.2086	0.9468
BMI	NR	NR vs Placebo	1	-0.9	-3.41	1.61	0.4822	0.0	0.0	-0.9	-3.41	1.61	0.4822	[k=1: single study, no meta-analysis]
DBP	NMN	NMN vs Placebo	4	-2.5453	-5.5965	0.506	0.1021	0.0	0.0	-2.5453	-5.5965	0.506	0.1021
DBP	NR	NR vs Placebo	1	0.8	-4.4738	6.0738	0.7662	0.0	0.0	0.8	-4.4738	6.0738	0.7662	[k=1: single study, no meta-analysis]
FBG	NMN	NMN vs Placebo	4	0.0243	-4.249	4.2975	0.9911	47.4	8.0118	0.8432	-1.6972	3.3836	0.5153
FBG	NR	NR vs Placebo	2	-2.5831	-6.5973	1.4311	0.2072	0.0	0.0	-2.5831	-6.5973	1.4311	0.2072
FFM_pct	NR	NR vs Placebo	1	1.33	-5.6978	8.3578	0.7107	0.0	0.0	1.33	-5.6978	8.3578	0.7107	[k=1: single study, no meta-analysis]
HDL	NMN	NMN vs Placebo	3	-0.1458	-5.7299	5.4382	0.9592	0.0	0.0	-0.1458	-5.7299	5.4382	0.9592
HDL	NR	NR vs Placebo	3	-2.1891	-7.5936	3.2154	0.4273	0.0	0.0	-2.1891	-7.5936	3.2154	0.4273
HOMA-IR	NMN	NMN vs Placebo	1	-0.6	-1.4036	0.2036	0.1434	0.0	0.0	-0.6	-1.4036	0.2036	0.1434	[k=1: single study, no meta-analysis]
HOMA-IR	NR	NR vs Placebo	1	-0.192	-0.8988	0.5148	0.5944	0.0	0.0	-0.192	-0.8988	0.5148	0.5944	[k=1: single study, no meta-analysis]
HbA1c	NMN	NMN vs Placebo	2	-0.0078	-0.1369	0.1212	0.9053	0.0	0.0	-0.0078	-0.1369	0.1212	0.9053
HbA1c	NR	NR vs Placebo	1	-0.2	-0.4771	0.0771	0.1572	0.0	0.0	-0.2	-0.4771	0.0771	0.1572	[k=1: single study, no meta-analysis]
IL-6	NR	NR vs Placebo	1	-0.8	-1.9174	0.3174	0.1605	0.0	0.0	-0.8	-1.9174	0.3174	0.1605	[k=1: single study, no meta-analysis]
LDL	NMN	NMN vs Placebo	3	-1.5247	-11.6846	8.6351	0.7686	0.0	0.0	-1.5247	-11.6846	8.6351	0.7686
LDL	NR	NR vs Placebo	3	-5.0671	-14.7059	4.5718	0.3028	0.0	0.0	-5.0671	-14.7059	4.5718	0.3028
NAD+	NMN	NMN vs Placebo	1	0.93	-1.6935	3.5535	0.4872	0.0	0.0	0.93	-1.6935	3.5535	0.4872	[k=1: single study, no meta-analysis]
NAD+	NR	NR vs Placebo	1	6.1	2.8644	9.3356	0.0002	0.0	0.0	6.1	2.8644	9.3356	0.0002	[k=1: single study, no meta-analysis]
SBP	NMN	NMN vs Placebo	4	-3.4992	-7.8469	0.8484	0.1147	0.0	0.0	-3.4992	-7.8469	0.8484	0.1147
SBP	NR	NR vs Placebo	1	2.0	-5.84	9.84	0.6171	0.0	0.0	2.0	-5.84	9.84	0.6171	[k=1: single study, no meta-analysis]
TC	NMN	NMN vs Placebo	2	-4.1603	-17.0272	8.7066	0.5263	0.0	0.0	-4.1603	-17.0272	8.7066	0.5263
TC	NR	NR vs Placebo	3	-7.9234	-19.8717	4.0248	0.1937	0.0	0.0	-7.9234	-19.8717	4.0248	0.1937
TG	NMN	NMN vs Placebo	4	-17.7762	-36.5297	0.9773	0.0632	0.0	0.0	-17.7762	-36.5297	0.9773	0.0632
TG	NR	NR vs Placebo	3	4.1657	-25.3794	33.7108	0.7823	20.0	145.8899	3.6622	-21.5438	28.8681	0.7758
body_fat_pct	NR	NR vs Placebo	1	-1.33	-8.3578	5.6978	0.7107	0.0	0.0	-1.33	-8.3578	5.6978	0.7107	[k=1: single study, no meta-analysis]
body_weight	NMN	NMN vs Placebo	3	0.6101	-3.7981	5.0184	0.7862	0.0	0.0	0.6101	-3.7981	5.0184	0.7862
body_weight	NR	NR vs Placebo	1	-0.3	-3.2214	2.6214	0.8405	0.0	0.0	-0.3	-3.2214	2.6214	0.8405	[k=1: single study, no meta-analysis]
fasting_insulin	NMN	NMN vs Placebo	2	-3.291	-8.2754	1.6934	0.1956	0.0	0.0	-3.291	-8.2754	1.6934	0.1956
fasting_insulin	NR	NR vs Placebo	1	-0.4176	-2.6526	1.8174	0.7142	0.0	0.0	-0.4176	-2.6526	1.8174	0.7142	[k=1: single study, no meta-analysis]
fat_mass	NMN	NMN vs Placebo	1	-0.5	-3.4373	2.4373	0.7386	0.0	0.0	-0.5	-3.4373	2.4373	0.7386	[k=1: single study, no meta-analysis]
skeletal_muscle	NMN	NMN vs Placebo	1	-0.4	-2.8514	2.0514	0.7491	0.0	0.0	-0.4	-2.8514	2.0514	0.7491	[k=1: single study, no meta-analysis]
sleeping_metabolic_rate	NR	NR vs Placebo	1	0.19	-0.6555	1.0355	0.6596	0.0	0.0	0.19	-0.6555	1.0355	0.6596	[k=1: single study, no meta-analysis]
