## Supplementary Tables, Figures, and Data for "Mapping Evidence Gap Between NMN and NR for Metabolic Outcomes: A Systematic Review, Transitivity Assessment, and Indirect Comparison Meta-Analysis": supp_table_S6_nma_all.csv

outcome	comparison	MD	lower_CI	upper_CI	p_value	k	type	note
ALT	NMN vs Placebo	-1.133	-5.1349	2.869	0.579	3	direct
ALT	NR vs Placebo	-3.2624	-7.7734	1.2487	0.1563	2	direct
ALT	NMN vs NR	2.1294	-3.901	8.1598	0.4889	3+2	indirect
AST	NMN vs Placebo	-0.303	-1.9856	1.3795	0.7241	3	direct
AST	NR vs Placebo	-1.4	-4.3408	1.5408	0.3508	1	direct	Single study - no meta-analysis
AST	NMN vs NR	1.097	-2.2911	4.485	0.5257	3+1	indirect	Caution: NR arm k=1
BMI	NMN vs Placebo	-0.0426	-1.2938	1.2086	0.9468	3	direct
BMI	NR vs Placebo	-0.9	-3.41	1.61	0.4822	1	direct	Single study - no meta-analysis
BMI	NMN vs NR	0.8574	-1.9471	3.6619	0.549	3+1	indirect	Caution: NR arm k=1
DBP	NMN vs Placebo	-2.5453	-5.5965	0.506	0.1021	4	direct
DBP	NR vs Placebo	0.8	-4.4738	6.0738	0.7662	1	direct	Single study - no meta-analysis
DBP	NMN vs NR	-3.3453	-9.4381	2.7476	0.2819	4+1	indirect	Caution: NR arm k=1
FBG	NMN vs Placebo	0.0243	-4.249	4.2975	0.9911	4	direct
FBG	NR vs Placebo	-2.5831	-6.5973	1.4311	0.2072	2	direct
FBG	NMN vs NR	2.6074	-3.2556	8.4703	0.3834	4+2	indirect
HDL	NMN vs Placebo	-0.1458	-5.7299	5.4382	0.9592	3	direct
HDL	NR vs Placebo	-2.1891	-7.5936	3.2154	0.4273	3	direct
HDL	NMN vs NR	2.0433	-5.7278	9.8144	0.6063	3+3	indirect
HOMA-IR	NMN vs Placebo	-0.6	-1.4036	0.2036	0.1434	1	direct	Single study - no meta-analysis
HOMA-IR	NR vs Placebo	-0.192	-0.8988	0.5148	0.5944	1	direct	Single study - no meta-analysis
HOMA-IR	NMN vs NR	-0.408	-1.4782	0.6622	0.4549	1+1	indirect	Caution: NMN arm k=1, NR arm k=1
HbA1c	NMN vs Placebo	-0.0078	-0.1369	0.1212	0.9053	2	direct
HbA1c	NR vs Placebo	-0.2	-0.4771	0.0771	0.1572	1	direct	Single study - no meta-analysis
HbA1c	NMN vs NR	0.1922	-0.1135	0.4979	0.2179	2+1	indirect	Caution: NR arm k=1
LDL	NMN vs Placebo	-1.5247	-11.6846	8.6351	0.7686	3	direct
LDL	NR vs Placebo	-5.0671	-14.7059	4.5718	0.3028	3	direct
LDL	NMN vs NR	3.5423	-10.4623	17.547	0.6201	3+3	indirect
SBP	NMN vs Placebo	-3.4992	-7.8469	0.8484	0.1147	4	direct
SBP	NR vs Placebo	2.0	-5.84	9.84	0.6171	1	direct	Single study - no meta-analysis
SBP	NMN vs NR	-5.4992	-14.464	3.4656	0.2292	4+1	indirect	Caution: NR arm k=1
TC	NMN vs Placebo	-4.1603	-17.0272	8.7066	0.5263	2	direct
TC	NR vs Placebo	-7.9234	-19.8717	4.0248	0.1937	3	direct
TC	NMN vs NR	3.7631	-13.7958	21.3221	0.6744	2+3	indirect
TG	NMN vs Placebo	-17.7762	-36.5297	0.9773	0.0632	4	direct
TG	NR vs Placebo	4.1657	-25.3794	33.7108	0.7823	3	direct
TG	NMN vs NR	-21.9419	-56.9363	13.0525	0.2191	4+3	indirect
body_weight	NMN vs Placebo	0.6101	-3.7981	5.0184	0.7862	3	direct
body_weight	NR vs Placebo	-0.3	-3.2214	2.6214	0.8405	1	direct	Single study - no meta-analysis
body_weight	NMN vs NR	0.9101	-4.3783	6.1985	0.7359	3+1	indirect	Caution: NR arm k=1
fasting_insulin	NMN vs Placebo	-3.291	-8.2754	1.6934	0.1956	2	direct
fasting_insulin	NR vs Placebo	-0.4176	-2.6526	1.8174	0.7142	1	direct	Single study - no meta-analysis
fasting_insulin	NMN vs NR	-2.8734	-8.3359	2.5892	0.3025	2+1	indirect	Caution: NR arm k=1
