## Supplementary Tables, Figures, and Data for "Mapping Evidence Gap Between NMN and NR for Metabolic Outcomes: A Systematic Review, Transitivity Assessment, and Indirect Comparison Meta-Analysis": supp_table_S7_loo_summary.csv

type	outcome	comparison	n_loo	full_MD	full_p	loo_MD_range	direction_changes	significance_changes	robust	note
Pairwise	ALT	NMN vs Placebo	3	-1.1330	0.5790	-3.0353 to 0.0943	1	0	No
Pairwise	ALT	NR vs Placebo	2	-3.2624	0.1563	-3.5000 to -2.4000	0	0	Yes
Pairwise	AST	NMN vs Placebo	3	-0.3030	0.7241	-1.0165 to 0.0968	1	0	No
Pairwise	BMI	NMN vs Placebo	3	-0.0426	0.9468	-0.2295 to 0.4310	1	0	No
Pairwise	DBP	NMN vs Placebo	4	-2.5453	0.1021	-4.0644 to -1.7278	0	0	Yes
Pairwise	FBG	NMN vs Placebo	4	0.0243	0.9911	-2.2632 to 1.1960	3	0	No
Pairwise	FBG	NR vs Placebo	2	-2.5831	0.2072	-3.6036 to -0.7207	0	0	Yes
Pairwise	HDL	NMN vs Placebo	3	-0.1458	0.9592	-1.2007 to 0.6570	2	0	No
Pairwise	HDL	NR vs Placebo	3	-2.1891	0.4273	-2.8282 to -1.6171	0	0	Yes
Pairwise	HbA1c	NMN vs Placebo	2	-0.0078	0.9053	-0.0100 to 0.0000	0	0	Yes
Pairwise	LDL	NMN vs Placebo	3	-1.5247	0.7686	-3.7367 to 0.3407	1	0	No
Pairwise	LDL	NR vs Placebo	3	-5.0671	0.3028	-6.3510 to -1.0909	0	0	Yes
Pairwise	SBP	NMN vs Placebo	4	-3.4992	0.1147	-4.7470 to -2.6156	0	0	Yes
Pairwise	TC	NMN vs Placebo	2	-4.1603	0.5263	-6.9300 to -1.1601	0	0	Yes
Pairwise	TC	NR vs Placebo	3	-7.9234	0.1937	-11.4939 to 0.1058	1	0	No
Pairwise	TG	NMN vs Placebo	4	-17.7762	0.0632	-21.2154 to -16.5351	0	0	Yes
Pairwise	TG	NR vs Placebo	3	4.1657	0.7823	-13.0394 to 23.2171	1	0	No
Pairwise	body_weight	NMN vs Placebo	3	0.6101	0.7862	-0.3789 to 3.1752	1	0	No
Pairwise	fasting_insulin	NMN vs Placebo	2	-3.2910	0.1956	-5.0200 to -1.4000	0	0	Yes
Indirect (NMN vs NR)	ALT	NMN vs NR	5	2.1294	0.4889	0.2271 to 3.3566		0	Yes
Indirect (NMN vs NR)	AST	NMN vs NR	3	1.0970	0.5257	0.3835 to 1.4968		0	Yes	Only NMN arm (k=3) varied; other arm k=1
Indirect (NMN vs NR)	BMI	NMN vs NR	3	0.8574	0.5490	0.6705 to 1.3310		0	Yes	Only NMN arm (k=3) varied; other arm k=1
Indirect (NMN vs NR)	DBP	NMN vs NR	4	-3.3453	0.2819	-4.8644 to -2.5278		0	Yes	Only NMN arm (k=4) varied; other arm k=1
Indirect (NMN vs NR)	FBG	NMN vs NR	6	2.6074	0.3834	0.3199 to 3.7791		0	Yes
Indirect (NMN vs NR)	HDL	NMN vs NR	6	2.0433	0.6063	0.9884 to 2.8461		0	Yes
Indirect (NMN vs NR)	HOMA-IR	NMN vs NR	0	-0.4080	0.4549	-			-	k=1 each arm; LOO not possible
Indirect (NMN vs NR)	HbA1c	NMN vs NR	2	0.1922	0.2179	0.1900 to 0.2000		0	Yes	Only NMN arm (k=2) varied; other arm k=1
Indirect (NMN vs NR)	LDL	NMN vs NR	6	3.5423	0.6201	-0.4339 to 5.4078		0	Yes
Indirect (NMN vs NR)	SBP	NMN vs NR	4	-5.4992	0.2292	-6.7470 to -4.6156		0	Yes	Only NMN arm (k=4) varied; other arm k=1
Indirect (NMN vs NR)	TC	NMN vs NR	5	3.7631	0.6744	-4.2660 to 7.3336		0	Yes
Indirect (NMN vs NR)	TG	NMN vs NR	7	-21.9419	0.2191	-40.9933 to -4.7368		1	No
Indirect (NMN vs NR)	body_weight	NMN vs NR	3	0.9101	0.7359	-0.0789 to 3.4752		0	Yes	Only NMN arm (k=3) varied; other arm k=1
Indirect (NMN vs NR)	fasting_insulin	NMN vs NR	2	-2.8734	0.3025	-4.6024 to -0.9824		0	Yes	Only NMN arm (k=2) varied; other arm k=1
