## Supplementary Tables, Figures, and Data for "Mapping Evidence Gap Between NMN and NR for Metabolic Outcomes: A Systematic Review, Transitivity Assessment, and Indirect Comparison Meta-Analysis": supp_table_S8_grade_summary.csv

Outcome	k_NMN	k_NR	MD_95CI	p_value	Within_study_bias	Reporting_bias	Indirectness	Imprecision	Heterogeneity	Incoherence	Overall_certainty	Downgrades
ALT	3	2	2.13 [-3.90, 8.16]	0.4889	Some concerns	Some concerns	Some concerns	Some concerns	Some concerns	Not applicable	Very low	5
AST	3	1	1.10 [-2.29, 4.49]	0.5257	Some concerns	Some concerns	Some concerns	Some concerns	No concerns	Not applicable	Very low	4
BMI	3	1	0.86 [-1.95, 3.66]	0.5490	Some concerns	Some concerns	Some concerns	Some concerns	No concerns	Not applicable	Very low	4
Diastolic BP	4	1	-3.35 [-9.44, 2.75]	0.2819	Some concerns	Some concerns	Some concerns	Some concerns	No concerns	Not applicable	Very low	4
Fasting Blood Glucose	4	2	2.61 [-3.26, 8.47]	0.3834	Some concerns	Some concerns	Some concerns	Some concerns	Low concern	Not applicable	Very low	4
HDL Cholesterol	3	3	2.04 [-5.73, 9.81]	0.6063	Some concerns	Some concerns	Some concerns	Some concerns	No concerns	Not applicable	Very low	4
HOMA-IR	1	1	-0.41 [-1.48, 0.66]	0.4549	Some concerns	Some concerns	Some concerns	Some concerns	Some concerns	Not applicable	Very low	5
HbA1c	2	1	0.19 [-0.11, 0.50]	0.2179	Some concerns	Some concerns	Some concerns	Some concerns	No concerns	Not applicable	Very low	4
LDL Cholesterol	3	3	3.54 [-10.46, 17.55]	0.6201	Some concerns	Some concerns	Some concerns	Major concerns	No concerns	Not applicable	Very low	5
Systolic BP	4	1	-5.50 [-14.46, 3.47]	0.2292	Some concerns	Some concerns	Some concerns	Some concerns	No concerns	Not applicable	Very low	4
Total Cholesterol	2	3	3.76 [-13.80, 21.32]	0.6744	Some concerns	Some concerns	Some concerns	Major concerns	No concerns	Not applicable	Very low	5
Triglycerides	4	3	-21.94 [-56.94, 13.05]	0.2191	Some concerns	Some concerns	Some concerns	Major concerns	No concerns	Not applicable	Very low	5
Body Weight	3	1	0.91 [-4.38, 6.20]	0.7359	Some concerns	Some concerns	Some concerns	Some concerns	No concerns	Not applicable	Very low	4
Fasting Insulin	2	1	-2.87 [-8.34, 2.59]	0.3025	Some concerns	Some concerns	Some concerns	Some concerns	No concerns	Not applicable	Very low	4
