## Supplementary Tables, Figures, and Data for "Mapping Evidence Gap Between NMN and NR for Metabolic Outcomes: A Systematic Review, Transitivity Assessment, and Indirect Comparison Meta-Analysis": supp_table_S9_inter_rater_agreement.csv

Phase	Items_assessed	Agreements	Percent_agreement	Cohen_kappa	Disagreement_resolution
title/abstract screening	1003	971	96.8	0.92	discussion or FAD tiebreak
fulltext screening	186	169	90.9	0.84	discussion or FAD tiebreak
RoB2 (domain-level)	75	65	86.7	0.75	discussion
data extraction	15	14	93.3	n/a	checked against source
