## Supplementary Tables, Figures, and Data for "Mapping Evidence Gap Between NMN and NR for Metabolic Outcomes: A Systematic Review, Transitivity Assessment, and Indirect Comparison Meta-Analysis": supp_table_S10_publication_bias.csv

outcome	precursor	k	funnel_plot	egger_intercept	egger_se	egger_t	egger_df	egger_p	interpretation
ALT	NMN	3	funnel_ALT_NMN_vs_PBO.png	-4.4866	1.6170	-2.7746	1	0.2202	Egger's test non-significant (p = 0.220); k = 3 provides insufficient power to detect asymmetry
ALT	NR	2	Not generated (k < 3)						k = 2: insufficient for publication bias assessment
AST	NMN	3	funnel_AST_NMN_vs_PBO.png	-1.3941	3.4457	-0.4046	1	0.7552	Egger's test non-significant (p = 0.755); k = 3 provides insufficient power to detect asymmetry
AST	NR	1	Not generated (k < 3)						k = 1: insufficient for publication bias assessment
BMI	NMN	3	funnel_BMI_NMN_vs_PBO.png	1.1608	0.6924	1.6765	1	0.3424	Egger's test non-significant (p = 0.342); k = 3 provides insufficient power to detect asymmetry
BMI	NR	1	Not generated (k < 3)						k = 1: insufficient for publication bias assessment
DBP	NMN	4	funnel_DBP_NMN_vs_PBO.png	-2.0137	1.2045	-1.6718	2	0.2365	Egger's test non-significant (p = 0.237); k = 4 provides insufficient power to detect asymmetry
DBP	NR	1	Not generated (k < 3)						k = 1: insufficient for publication bias assessment
FBG	NMN	4	funnel_FBG_NMN_vs_PBO.png	-1.8454	1.1235	-1.6425	2	0.2422	Egger's test non-significant (p = 0.242); k = 4 provides insufficient power to detect asymmetry
FBG	NR	2	Not generated (k < 3)						k = 2: insufficient for publication bias assessment
FFM_pct	NR	1	Not generated (k < 3)						k = 1: insufficient for publication bias assessment
HDL	NMN	3	funnel_HDL_NMN_vs_PBO.png	-1.0714	2.8920	-0.3705	1	0.7741	Egger's test non-significant (p = 0.774); k = 3 provides insufficient power to detect asymmetry
HDL	NR	3	funnel_HDL_NR_vs_PBO.png	0.3359	1.4442	0.2325	1	0.8545	Egger's test non-significant (p = 0.855); k = 3 provides insufficient power to detect asymmetry
HOMA-IR	NMN	1	Not generated (k < 3)						k = 1: insufficient for publication bias assessment
HOMA-IR	NR	1	Not generated (k < 3)						k = 1: insufficient for publication bias assessment
HbA1c	NMN	2	Not generated (k < 3)						k = 2: insufficient for publication bias assessment
HbA1c	NR	1	Not generated (k < 3)						k = 1: insufficient for publication bias assessment
IL-6	NR	1	Not generated (k < 3)						k = 1: insufficient for publication bias assessment
LDL	NMN	3	funnel_LDL_NMN_vs_PBO.png	-0.3060	1.3045	-0.2346	1	0.8533	Egger's test non-significant (p = 0.853); k = 3 provides insufficient power to detect asymmetry
LDL	NR	3	funnel_LDL_NR_vs_PBO.png	2.0928	0.1634	12.8045	1	0.0496	Egger's test significant (p = 0.050), but k = 3 is far below recommended minimum (k >= 10); result unreliable
NAD+	NMN	1	Not generated (k < 3)						k = 1: insufficient for publication bias assessment
NAD+	NR	1	Not generated (k < 3)						k = 1: insufficient for publication bias assessment
SBP	NMN	4	funnel_SBP_NMN_vs_PBO.png	-1.6594	0.8928	-1.8587	2	0.2042	Egger's test non-significant (p = 0.204); k = 4 provides insufficient power to detect asymmetry
SBP	NR	1	Not generated (k < 3)						k = 1: insufficient for publication bias assessment
TC	NMN	2	Not generated (k < 3)						k = 2: insufficient for publication bias assessment
TC	NR	3	funnel_TC_NR_vs_PBO.png	1.7297	1.4257	1.2132	1	0.4389	Egger's test non-significant (p = 0.439); k = 3 provides insufficient power to detect asymmetry
TG	NMN	4	funnel_TG_NMN_vs_PBO.png	-0.7093	0.4083	-1.7370	2	0.2245	Egger's test non-significant (p = 0.225); k = 4 provides insufficient power to detect asymmetry
TG	NR	3	funnel_TG_NR_vs_PBO.png	0.3611	2.7713	0.1303	1	0.9175	Egger's test non-significant (p = 0.918); k = 3 provides insufficient power to detect asymmetry
body_fat_pct	NR	1	Not generated (k < 3)						k = 1: insufficient for publication bias assessment
body_weight	NMN	3	funnel_body_weight_NMN_vs_PBO.png	2.1506	0.8237	2.6108	1	0.2329	Egger's test non-significant (p = 0.233); k = 3 provides insufficient power to detect asymmetry
body_weight	NR	1	Not generated (k < 3)						k = 1: insufficient for publication bias assessment
fasting_insulin	NMN	2	Not generated (k < 3)						k = 2: insufficient for publication bias assessment
fasting_insulin	NR	1	Not generated (k < 3)						k = 1: insufficient for publication bias assessment
fat_mass	NMN	1	Not generated (k < 3)						k = 1: insufficient for publication bias assessment
skeletal_muscle	NMN	1	Not generated (k < 3)						k = 1: insufficient for publication bias assessment
sleeping_metabolic_rate	NR	1	Not generated (k < 3)						k = 1: insufficient for publication bias assessment
